# A mutational gradient drives somatic mutation accumulation in mitochondrial DNA and influences germline polymorphisms and genome composition

**DOI:** 10.1101/2021.06.18.448725

**Authors:** Monica Sanchez-Contreras, Mariya T. Sweetwyne, Brendan F. Kohrn, Kristine A. Tsantilas, Michael J Hipp, Elizabeth K. Schmidt, Jeanne Fredrickson, Jeremy A. Whitson, Matthew D. Campbell, Peter S. Rabinovitch, David J. Marcinek, Scott R. Kennedy

## Abstract

**Background:** Mutations in the mitochondrial genome (mtDNA) can cause devastating maternally inherited diseases, while the accumulation of somatic mtDNA mutations is linked to common diseases of aging. Although mtDNA mutations impact human health, the process(es) that give rise to these mutations are unclear and are under considerable debate. We analyzed the distribution of naturally occurring somatic mutations across the mouse and human mtDNA obtained by Duplex Sequencing to provide clues to the mechanism by which *de novo* mutations arise as well as how the genome is replicated.

**Results:** We observe two distinct mutational gradients in G→A and T→C transitions, but not their complements, that are delimited by the light-strand origin and the control region (CR). The gradients increase with age and are lost in the absence of DNA polymerase γ proofreading activity. A nearly identical pattern is present in human mtDNA somatic mutations. The distribution of mtDNA single nucleotide polymorphisms (SNPs) in the human population and genome base composition across >3,000 vertebrate species mirror this gradient pattern, pointing to evolutionary conservation of this phenomenon. Lastly, high-resolution analysis of the mtDNA control region highlights mutational ‘hotspots’ and ‘cold-spots’ that strongly align with important regulatory regions.

**Conclusions:** Collectively, these patterns support an asymmetric strand-displacement mechanism with key regulatory structures in the CR and argue against alternative replication models. The mutational gradient is a fundamental consequence of mtDNA replication that drives somatic mutation accumulation and influences inherited polymorphisms and, over evolutionary timescales, genome composition.
