## Supplemental Tables for "A mutational gradient drives somatic mutation accumulation in mitochondrial DNA and influences germline polymorphisms and genome composition"

### Sheet: Table S1-WT_mouse_regression_st
	Table S1
	Minor Arc
		A>T	A>C	A>G	T>A	T>C	T>G	C>A	C>T	C>G	G>A	G>T	G>C
	slope	8.965e-10	-2.664e-10	-2.895e-09	2.922e-10	1.078e-08	1.848e-10	-2.72e-09	-1.681e-09	-3.214e-09	8.239e-08	1.344e-09	-4.068e-09
	stderr	7.12e-10	3.67e-10	1.63e-09	9.71e-10	3.52e-09	5.22e-10	4.91e-09	3.21e-09	2e-09	3.06e-08	5.48e-09	3.66e-09
	z-score	1.258	-0.725	-1.776	0.301	3.063	0.354	-0.554	-0.523	-1.61	2.695	0.245	-1.113
	P>|z|	0.208318	0.46834	0.0756888	0.763371	0.00219189	0.723058	0.57934	0.600677	0.107494	0.0070321	0.806266	0.26592
	lower 95%ci	-5e-10	-9.87e-10	-6.09e-09	-1.61e-09	3.88e-09	-8.37e-10	-1.23e-08	-7.97e-09	-7.13e-09	2.25e-08	-9.39e-09	-1.12e-08
	upper 95%ci	2.29e-09	4.54e-10	2.99e-10	2.19e-09	1.77e-08	1.21e-09	6.9e-09	4.61e-09	7e-10	1.42e-07	1.21e-08	3.1e-09
	A-D p-value	0.0104811	3.09692e-13	0.00708636	3.5033e-09	0.179113	1.75073e-15	0.0397213	0.783013	0.581058	0.391343	0.000231533	0.000218736
	White p-value	0.64252	0.465248	0.885656	0.348976	0.997873	0.505657	0.80897	0.569138	0.566645	0.0773863	0.532062	0.14831
	D-W value	2.00759	2.17969	1.55673	2.29021	1.62914	1.68016	1.79555	1.58807	2.01403	1.93804	1.51152	1.71872
	Major Arc
		A>T	A>C	A>G	T>A	T>C	T>G	C>A	C>T	C>G	G>A	G>T	G>C
	slope	-9.875e-11	3.047e-11	-3.944e-10	1.262e-10	1.228e-08	-1.343e-10	2.452e-10	1.791e-09	-1.194e-09	7.418e-08	-1.624e-10	3.307e-09
	stderr	2.48e-10	1.45e-10	6.46e-10	2.65e-10	1.02e-09	1.28e-10	8.96e-10	1.2e-09	6.34e-10	7.51e-09	1.87e-09	1.33e-09
	z-score	-0.398	0.21	-0.61	0.476	12.081	-1.052	0.274	1.494	-1.883	9.875	-0.087	2.49
	P>|z|	0.690824	0.833617	0.541746	0.634375	1.33585e-33	0.292957	0.784329	0.135259	0.0597058	5.35935e-23	0.930702	0.0127602
	lower 95%ci	-5.85e-10	-2.54e-10	-1.66e-09	-3.94e-10	1.03e-08	-3.84e-10	-1.51e-09	-5.59e-10	-2.44e-09	5.95e-08	-3.82e-09	7.04e-10
	upper 95%ci	3.88e-10	3.15e-10	8.72e-10	6.46e-10	1.43e-08	1.16e-10	2e-09	4.14e-09	4.88e-11	8.89e-08	3.5e-09	5.91e-09
	A-D p-value	8.69159e-08	4.2596e-22	0.00783331	1.46658e-11	0.386874	0	1.20766e-05	0.263278	0.204285	0.504671	0.0529667	4.9559e-07
	White p-value	0.524804	0.0871162	0.110336	0.371278	0.0109181	0.0569046	0.181603	0.843332	0.486269	0.568591	0.798705	0.376511
	D-W value	1.89603	2.15223	1.71945	1.9415	1.88129	1.96423	2.02571	1.80785	2.18414	1.92257	1.81915	1.60953
	A-D = Anderson Darling test for normality
	White = White test for heteroscedasticity
	D-W = Durbin-Watson test for autocorrelation (2=no autocorrelation)

### Sheet: Table S2-Mouse_leave_out_one_p-
	Table S2
	Major Arc P-values
		A>T	A>C	A>G	T>A	T>C	T>G	C>A	C>T	C>G	G>A	G>T	G>C
	No Kidney	0.233093	0.691482	0.608257	0.501765	1.0094e-22	0.564778	0.440884	0.0302759	0.0546689	2.36231e-22	0.613965	0.172717
	No Brain (Cerebellum)	0.0373329	0.950686	0.620978	0.679858	1.89032e-31	0.631626	0.823573	0.0660685	0.410353	2.4011e-32	0.537535	0.0631637
	No Brain (Hippocampus)	0.690552	0.915372	0.479162	0.225032	1.84182e-28	0.532923	0.982998	0.0458679	0.0719295	3.44459e-27	0.727461	0.0666568
	No Eye (Eye Cup)	0.433867	0.678023	0.956611	0.414487	2.65094e-29	0.611635	0.978148	0.196828	0.0871443	3.25993e-31	0.902033	0.103482
	No Eye (Retina)	0.186781	0.933847	0.737973	0.326761	9.54569e-29	0.65142	0.784176	0.0341422	0.0583554	6.15079e-27	0.650091	0.1008
	No Heart	0.414652	0.697773	0.972696	0.387642	6.54664e-27	0.243975	0.490194	0.192902	0.194309	8.88045e-32	0.645089	0.0332747
	No Skeletal Muscle	0.153753	0.931741	0.526368	0.164425	2.03603e-25	0.747134	0.984207	0.138972	0.0311627	7.11938e-32	0.658606	0.132119
	No Liver	0.524082	0.357287	0.375662	0.616674	4.02809e-20	0.678486	0.944619	0.188006	0.0652671	1.32757e-23	0.782072	0.130399
	Minor Arc P-values
		A>T	A>C	A>G	T>A	T>C	T>G	C>A	C>T	C>G	G>A	G>T	G>C
	No Kidney	0.509466	0.675183	0.143601	0.668185	0.00363097	0.897962	0.11824	0.687494	0.248643	0.000200879	0.790868	0.810608
	No Brain (Cerebellum)	0.456619	0.673481	0.301709	0.929109	0.000522978	0.69274	0.28818	0.600173	0.172098	8.818e-05	0.834093	0.923328
	No Brain (Hippocampus)	0.638533	0.448301	0.28313	0.795879	0.00322876	0.927732	0.235619	0.472229	0.301395	7.66427e-05	0.90254	0.592709
	No Eye (Eye Cup)	0.460197	0.728726	0.198396	0.785299	0.00675762	0.799621	0.375844	0.456539	0.192573	3.67524e-05	0.831553	0.144661
	No Eye (Retina)	0.704865	0.768165	0.422984	0.737786	0.00206371	0.787433	0.268232	0.450778	0.177574	6.51812e-05	0.826477	0.788245
	No Heart	0.373343	0.669986	0.375972	0.973453	0.00887725	0.887819	0.577667	0.636525	0.489599	0.00035941	0.996395	0.703713
	No Skeletal Muscle	0.506528	0.676233	0.250873	0.744853	0.00301643	0.831944	0.127121	0.297247	0.329771	0.000154624	0.796011	0.795827
	No Liver	0.398448	0.220685	0.286613	0.55849	0.0467181	0.934725	0.196403	0.501221	0.102636	0.0020542	0.644533	0.495458

### Sheet: Table S3-Mouse_coding_region_si
	Table S3
	Minor Arc
		A>T	A>C	A>G	T>A	T>C	T>G	C>A	C>T	C>G	G>A	G>T	G>C
	slope	-8.988e-12	1.01e-13	1.552e-11	7.537e-12	3.88e-11	4.386e-12	-4.681e-12	1.719e-11	-2.776e-11	-1.624e-10	4.271e-11	-1.768e-11
	stderr	9.48e-12	4.12e-12	1.81e-11	1.01e-11	3.32e-11	5.83e-12	3.71e-11	3.74e-11	2.59e-11	1.98e-10	3.98e-11	5.04e-11
	z-score	-0.948	0.025	0.857	0.744	1.171	0.753	-0.126	0.46	-1.071	-0.819	1.073	-0.351
	P>|z|	0.34312	0.980439	0.391469	0.456807	0.241787	0.45154	0.899678	0.6457	0.284152	0.412926	0.283426	0.725685
	lower 95%ci	-2.76e-11	-7.97e-12	-2e-11	-1.23e-11	-2.62e-11	-7.03e-12	-7.75e-11	-5.61e-11	-7.86e-11	-5.51e-10	-3.53e-11	-1.16e-10
	upper 95%ci	9.59e-12	8.17e-12	5.1e-11	2.74e-11	1.04e-10	1.58e-11	6.81e-11	9.05e-11	2.3e-11	2.26e-10	1.21e-10	8.11e-11
	A-D p-value	0.963779	0.136095	0.348785	0.140724	0.934767	0.0456059	0.445822	0.972897	0.392212	0.102584	0.10232	0.875623
	White p-value	0.0853806	0.538494	0.201547	0.158996	0.107906	0.728385	0.702328	0.570904	0.439198	0.38082	0.900216	0.21067
	D-W value	1.44551	1.89862	2.30336	2.05024	2.71069	2.28291	1.75124	1.38499	1.92074	1.47605	2.17397	2.11472
	Major Arc
		A>T	A>C	A>G	T>A	T>C	T>G	C>A	C>T	C>G	G>A	G>T	G>C
	slope	2.94e-13	-8.778e-13	-9.077e-13	4.703e-12	9.351e-12	-2.248e-12	-5.701e-12	-1.512e-11	4.86e-12	5.855e-12	3.276e-11	1.18e-12
	stderr	2.52e-12	1.52e-12	4.9e-12	2.9e-12	8.9e-12	1.68e-12	1.03e-11	9.05e-12	6.63e-12	5.21e-11	1.55e-11	1.26e-11
	z-score	0.117	-0.579	-0.185	1.62	1.05	-1.341	-0.551	-1.67	0.733	0.112	2.115	0.094
	P>|z|	0.907031	0.562653	0.853132	0.105234	0.293557	0.179884	0.581787	0.0948738	0.46351	0.910537	0.0344366	0.925097
	lower 95%ci	-4.64e-12	-3.85e-12	-1.05e-11	-9.87e-13	-8.1e-12	-5.53e-12	-2.6e-11	-3.29e-11	-8.13e-12	-9.63e-11	2.4e-12	-2.34e-11
	upper 95%ci	5.23e-12	2.09e-12	8.7e-12	1.04e-11	2.68e-11	1.04e-12	1.46e-11	2.62e-12	1.79e-11	1.08e-10	6.31e-11	2.58e-11
	A-D p-value	0.610105	0.297494	0.426711	0.125678	0.470637	0.824017	0.292672	0.218535	0.162802	0.0222599	0.144492	0.0318768
	White p-value	0.0149021	0.139924	0.858078	0.392228	0.921565	0.691906	0.758931	0.924187	0.974088	0.733433	0.0188379	0.348079
	D-W value	1.86179	1.87194	2.27391	2.11457	2.19246	1.83292	1.98128	1.89103	2.18782	2.02414	2.17087	2.34002
	A-D = Anderson Darling test for normality
	White = White test for heteroscedasticity
	D-W = Durbin-Watson test for autocorrelation (2=no autocorrelation)

### Sheet: Table S4-WT-mouse_Aging_interac
			Table S4
			Minor Arc
				G>A	T>C
			age interaction	1.433e-08	8.375e-09
			stderr	2.39e-08	3.89e-09
			z-score	0.599	2.152
			P>|z|	0.549284	0.0313927
			lower 95%ci	-3.26e-08	7.48e-10
			upper 95%ci	6.12e-08	1.6e-08
			Major Arc
				G>A	T>C
			age interaction	4.211e-08	1.026e-08
			stderr	8.03e-09	1.07e-09
			z-score	5.247	9.549
			P>|z|	1.54289e-07	1.30668e-21
			lower 95%ci	2.64e-08	8.16e-09
			upper 95%ci	5.78e-08	1.24e-08

### Sheet: Table S5-PolG-exominux_regressi
	Table S5
	Minor Arc
		A>T	A>C	A>G	T>A	T>C	T>G	C>A	C>T	C>G	G>A	G>T	G>C
	slope	3.103e-06	-2.017e-08	7.485e-07	-5.979e-07	5.949e-07	2.46e-07	9.826e-07	2.42e-06	2.816e-07	-2.837e-06	-2.196e-07	-1.401e-06
	stderr	7.47e-07	1.83e-07	8.66e-07	8e-07	1.1e-06	2.64e-07	3.76e-07	1.65e-06	2.72e-07	1.33e-06	3.81e-07	6.11e-07
	z-score	4.156	-0.11	0.865	-0.747	0.541	0.932	2.615	1.465	1.034	-2.137	-0.577	-2.292
	P>|z|	3.23708e-05	0.91215	0.387164	0.454898	0.588297	0.351559	0.00891439	0.143057	0.301002	0.0325742	0.564106	0.0219127
	lower 95%ci	1.64e-06	-3.79e-07	-9.48e-07	-2.17e-06	-1.56e-06	-2.72e-07	2.46e-07	-8.19e-07	-2.52e-07	-5.44e-06	-9.66e-07	-2.6e-06
	upper 95%ci	4.57e-06	3.38e-07	2.44e-06	9.7e-07	2.75e-06	7.64e-07	1.72e-06	5.66e-06	8.15e-07	-2.35e-07	5.27e-07	-2.03e-07
	Major Arc
		A>T	A>C	A>G	T>A	T>C	T>G	C>A	C>T	C>G	G>A	G>T	G>C
	slope	-1.585e-07	8.947e-08	5.081e-07	-5.674e-07	-7.114e-07	-9.891e-08	-1.989e-07	-1.546e-08	-2.166e-07	-2.014e-06	-3.295e-07	-3.023e-07
	stderr	3.55e-07	6.66e-08	3.33e-07	2.03e-07	3.58e-07	7.13e-08	1.17e-07	4.41e-07	1.08e-07	5.35e-07	1.15e-07	1.68e-07
	z-score	-0.447	1.343	1.527	-2.789	-1.989	-1.386	-1.693	-0.035	-2.011	-3.763	-2.874	-1.801
	P>|z|	0.65495	0.179124	0.126874	0.00529165	0.0466952	0.165636	0.0904237	0.972032	0.0442799	0.000167586	0.00404686	0.0717258
	lower 95%ci	-8.54e-07	-4.11e-08	-1.44e-07	-9.66e-07	-1.41e-06	-2.39e-07	-4.29e-07	-8.8e-07	-4.28e-07	-3.06e-06	-5.54e-07	-6.31e-07
	upper 95%ci	5.37e-07	2.2e-07	1.16e-06	-1.69e-07	-1.04e-08	4.09e-08	3.13e-08	8.49e-07	-5.54e-09	-9.65e-07	-1.05e-07	2.67e-08

### Sheet: Table S6-Human_regression_stats
	Table S6
	Major Arc
		A>T	A>C	A>G	T>A	T>C	T>G	C>A	C>T	C>G	G>A	G>T	G>C
	slope	-1.337e-09	2.707e-09	1.278e-09	8.215e-09	1.844e-07	4.28e-09	2.34e-08	3.673e-08	1.047e-08	4.856e-07	3.681e-08	9.595e-09
	stderr	6.48e-09	2.86e-09	1.37e-08	6.53e-09	2.61e-08	3.55e-09	2.03e-08	2.05e-08	6.07e-09	9.33e-08	3.06e-08	1.44e-08
	z-score	-0.206	0.948	0.094	1.258	7.058	1.206	1.153	1.788	1.725	5.206	1.204	0.666
	P>|z|	0.83668	0.343088	0.925475	0.208284	1.68833e-12	0.227704	0.248874	0.0737469	0.084617	1.93295e-07	0.228744	0.505248
	lower 95%ci	-1.4e-08	-2.89e-09	-2.55e-08	-4.58e-09	1.33e-07	-2.67e-09	-1.64e-08	-3.53e-09	-1.43e-09	3.03e-07	-2.31e-08	-1.86e-08
	upper 95%ci	1.14e-08	8.3e-09	2.81e-08	2.1e-08	2.36e-07	1.12e-08	6.32e-08	7.7e-08	2.24e-08	6.68e-07	9.67e-08	3.78e-08
	A-D p-value	0.87167	1.27988e-14	0.0634094	0.000503511	0.312175	6.59686e-09	0.0554931	0.681627	0.0223536	0.428101	0.117834	0.0434209
	White p-value	0.865768	0.186707	0.711972	0.381064	0.790785	0.486962	0.934123	0.81247	0.546644	0.874492	0.520036	0.384761
	D-W value	2.30077	2.02429	2.3209	1.77494	2.10354	1.83561	1.50706	1.51877	2.38992	1.97489	1.19508	2.02492
	Minor Arc
		A>T	A>C	A>G	T>A	T>C	T>G	C>A	C>T	C>G	G>A	G>T	G>C
	slope	9.839e-09	-1.794e-08	-4.264e-08	-7.683e-09	-2.018e-08	-2.36e-08	6.863e-08	7.686e-08	3.355e-08	1.459e-09	1.382e-07	-2.232e-08
	stderr	3.17e-08	1.8e-08	5.88e-08	3.17e-08	1.23e-07	1.12e-08	7.73e-08	6.01e-08	2.09e-08	3.81e-07	1.23e-07	3.89e-08
	z-score	0.311	-0.998	-0.725	-0.242	-0.165	-2.112	0.888	1.279	1.604	0.004	1.124	-0.573
	P>|z|	0.756161	0.318089	0.468315	0.808628	0.869252	0.0346996	0.374737	0.200891	0.10861	0.996942	0.261219	0.566399
	lower 95%ci	-5.23e-08	-5.31e-08	-1.58e-07	-6.99e-08	-2.6e-07	-4.55e-08	-8.29e-08	-4.09e-08	-7.43e-09	-7.44e-07	-1.03e-07	-9.86e-08
	upper 95%ci	7.19e-08	1.73e-08	7.26e-08	5.45e-08	2.2e-07	-1.7e-09	2.2e-07	1.95e-07	7.45e-08	7.47e-07	3.79e-07	5.4e-08
	A-D p-value	0.446264	2.74754e-09	0.0628455	0.0755918	0.376351	0.169492	0.221872	0.573255	0.491113	0.844625	0.523636	0.691161
	White p-value	0.671605	0.483443	0.419289	0.202972	0.238115	0.402026	0.735359	0.246685	0.460808	0.448033	0.921074	0.575415
	D-W value	1.57741	2.09028	2.20396	2.67488	2.07053	2.34441	1.84657	1.62949	2.28443	1.97046	1.83424	2.00155
	A-D = Anderson Darling test for normality
	White = White test for heteroscedasticity
	D-W = Durbin-Watson test for autocorrelation (2=no autocorrelation)

### Sheet: Table S7-Human_cancer_regressio
	Table S7
	Minor Arc
		A>T	A>C	A>G	T>A	T>C	T>G	C>A	C>T	C>G	G>A	G>T	G>C
	slope	-0.0002	-2.457e-15	-0.0008	-1.004e-26	6.215e-05	-3.19e-27	-0.0002	0.0014	6.878e-24	0.0055	-3.246e-28	-0.0007
	stderr	0	1.69e-15	0.001	9.76e-27	0.002	5.19e-27	0	0.001	7.93e-24	0.005	1.1e-28	0.001
	z-score	-1.259	-1.454	-1.391	-1.03	0.04	-0.614	-0.571	2.671	0.868	1.042	-2.952	-1.127
	P>|z|	0.207891	0.146045	0.164337	0.30322	0.968478	0.538952	0.56796	0.00755267	0.38557	0.297594	0.00315627	0.259703
	lower 95%ci	-0.001	-5.77e-15	-0.002	-2.92e-26	-0.003	-1.34e-26	-0.001	0	-8.66e-24	-0.005	-5.4e-28	-0.002
	upper 95%ci	0	8.56e-16	0	9.08e-27	0.003	6.99e-27	0	0.002	2.24e-23	0.016	-1.09e-28	0
	A-D p-value	1.41332e-08	3.6342e-27	1.34984e-05	0	0.910348	9.74358e-31	1.26388e-06	0.0846972	1.52651e-29	0.000262108	0	0.000122855
	White p-value	0.339565	0.610045	0.178957	0.421297	0.503396	0.707709	0.655019	0.140622	0.768136	0.887869	0.686036	0.233297
	D-W value	2.04183	1.72226	2.1679	2	1.67196	1.85149	2.09301	1.39808	1.90503	2.43916	1.86226	2.1189
	Major Arc
		A>T	A>C	A>G	T>A	T>C	T>G	C>A	C>T	C>G	G>A	G>T	G>C
	slope	-3.056e-05	8.06e-05	-0.0001	-2.412e-38	0.0025	1.607e-42	0.0002	0.0004	1.103e-52	0.0104	4.649e-19	0.0003
	stderr	6.33e-05	6.75e-05	0	8.11e-39	0.001	1.49e-42	9.94e-05	0	3e-53	0.002	3.22e-19	0
	z-score	-0.483	1.194	-0.664	-2.975	4.385	1.077	1.542	1.588	3.682	5.38	1.446	1.527
	P>|z|	0.629297	0.23231	0.506605	0.00292602	1.15951e-05	0.281369	0.123004	0.112345	0.000231697	7.43889e-08	0.14827	0.126813
	lower 95%ci	0	-5.17e-05	0	-4e-38	0.001	-1.32e-42	-4.15e-05	-8.33e-05	5.16e-53	0.007	-1.65e-19	-8.96e-05
	upper 95%ci	9.35e-05	0	0	-8.23e-39	0.004	4.53e-42	0	0.001	1.69e-52	0.014	1.1e-18	0.001
	A-D p-value	7.01347e-30	0	9.97114e-06	0	0.808944	0	5.20626e-10	0.257737	0	0.000114874	0	5.48688e-13
	White p-value	0.612292	0.935073	0.231673	0.595285	0.67539	0.917682	0.443269	0.135207	0.596003	0.260782	0.572909	0.12129
	D-W value	2.15639	1.90485	1.70282	2	2.10258	2	2.15309	1.69226	2	2.04342	1.90758	1.84895
	A-D = Anderson Darling test for normality
	White = White test for heteroscedasticity
	D-W = Durbin-Watson test for autocorrelation (2=no autocorrelation)

### Sheet: Table S8-Human SNP stats
	Table S8
	Major Arc
		A>T	A>C	A>G	T>A	T>C	T>G	C>A	C>T	C>G	G>A	G>T	G>C
	slope	0.0002	2.058e-05	0.0051	-4.101e-05	0.0071	2.175e-05	0.0003	0.003	1.183e-20	0.0162	8.599e-22	0.0007
	stderr	0	0	0.002	0	0.002	9.94e-05	0	0.001	6.97e-21	0.007	6.8e-22	0
	z-score	1.555	0.188	2.674	-0.398	2.971	0.219	1.691	3.381	1.697	2.419	1.264	3.089
	P>|z|	0.119962	0.850801	0.00750085	0.690824	0.00296454	0.826756	0.0907798	0.000722484	0.0897527	0.0155622	0.206272	0.00200909
	lower 95%ci	-5.08e-05	0	0.001	0	0.002	0	-4.49e-05	0.001	-1.84e-21	0.003	-4.74e-22	0
	upper 95%ci	0	0	0.009	0	0.012	0	0.001	0.005	2.55e-20	0.029	2.19e-21	0.001

### Sheet: Table S9-Human_HelixDB_SNPs_spe
	Table S9
	Major Arc
		A>T	A>C	A>G	T>A	T>C	T>G	C>A	C>T	C>G	G>A	G>T	G>C
	rho	0.22	0.228	0.05	0.122	0.032	0.048	0.118	0.121	0.307	0.263	-0.062	0.044
	p-value	0.097	0.085	0.707	0.363	0.812	0.72	0.379	0.364	0.019	0.046	0.646	0.744
